# Genome-wide identification, characterization and expression analysis of the Bcl-2 associated athanogene (BAG) gene family in *Physcomitrium patens*

**DOI:** 10.1101/2020.12.23.424083

**Authors:** Alexanda Castro, Laura Saavedra, Cecilia Ruibal, Ramiro Lascano, Sabina Vidal

## Abstract

The Bcl-2-associated athanogene (BAG) family is an evolutionarily conserved, multifunctional group of co-chaperones regulators that modulate a number of diverse processes. Plant *BAG* genes were identified to play an extensive role in processes of programmed cell death (PCD) ranging from growth and development to stress responses. In this study, we identified *BAG* genes from different photosynthetic organisms in order to gather evolutionary insights on these proteins followed by an *in silico* characterization of the *BAG* family in the bryophyte *Physcomitrium patens*. Ten putative *PpBAGs* harbouring a characteristic BAG domain were grouped into two subfamilies based on the presence of additional conserved domains and phylogenetic distances. Group I consisted of PpBAG4 and PpBAG5, containing an additional ubiquitin-like domain, and PpBAG10 with only the BAG domain. Group II consisted of PpBAG1–3 and PpBAG6-9, containing a calmodulin-binding IQ motif, a novel feature associated with plant BAG proteins. Interestingly, PpBAG9 exhibits an EF-Hand domain, not reported to date in this class of proteins. Caspase cleavage sites in PpBAG1, PpBAG3, PpBAG4-5 and PpBAG9 were predicted. *In silico* analysis of *BAG* genes revealed the presence of stress responsive elements, and a stress-regulated expression pattern which appears to be dependent on specifically organized promoter regulatory elements. According to our analyses, the present data suggest that some members of *P. patens BAG* gene family may play a role in heat responses, autophagy and pathogen immunity. Further studies are required to unveil the role of specific members of this gene family in PCD and stress responses in *P. patens*.

**Key message:** Genome-wide identification and phylogenetic relationships combined with *in silico* gene-expression profiling and protein-interaction analysis of PpBAGs in *Physcomitrium patens*, highlight the importance of a particular set in stress tolerance.
