## Supplemental Table1 for "Genome-wide identification, characterization and expression analysis of the Bcl-2 associated athanogene (BAG) gene family in *Physcomitrium patens*"

### Sheet: Table S1
Supplemental Table 1
Genome-wide identification, characterization and expression analysis of the Bcl-2 associated athanogene (BAG) gene family in Physcomitrium patens
Alexanda Castro1*, Laura Saavedra2, Cecilia Ruibal1, Ramiro Lascano2,3 and Sabina Vidal1
1- Laboratorio de Biología Molecular Vegetal, Facultad de Ciencias, Universidad de la República, Montevideo, Uruguay
2- Unidad de Estudios Agropecuarios (UDEA), Instituto Nacional de Tecnología Agropecuaria (INTA)-CONICET, Córdoba, Argentina
3- Cátedra de Fisiología Vegetal, Facultad de Ciencias Exactas, Físicas y Naturales, Universidad Nacional de Córdoba, Córdoba, Argentina
*Corresponding author. E-mail: acastro@fcien.edu.uy

### Sheet: BAG proteins
BAG proteins used for the phylogentic analysis in this study
	Sequence Name	Organism	Domain	Accession	From	To	E-Value
#1	EuGene.0400010065|57536	Micromonas sp. RCC299	BAG	pfam02179	181	226	9.33391e-07
	EuGene.0400010065|57536	Micromonas sp. RCC299	Ubl_AtBAG1_like	cd17054	21	80	1.72004e-05
#2	estExt_fgenesh2_kg.C_120017|127658	Micromonas pusilla CCMP1545	BAG	pfam02179	113	190	7.71774e-13
	estExt_fgenesh2_kg.C_120017|127658	Micromonas pusilla CCMP1545	Ubl_AtBAG1_like	cd17054	7	42	0.00728038
#3	estExt_fgenesh1_pg.C_10114|45767	Coccomyxa subellipsoidea C-169	BAG	pfam02179	169	246	1.28915e-12
	estExt_fgenesh1_pg.C_10114|45767	Coccomyxa subellipsoidea C-169	Ubl_AtBAG1_like	cd17054	42	111	4.76868e-31
#4	kfl00722_0030	Klebsormidium nitens v1.1	BAG	pfam02179	136	211	4.75432e-11
	kfl00722_0030	Klebsormidium nitens v1.1	Ubl_AtBAG1_like	cd17054	2	70	4.27358e-30
#5	kfl00722_0040	Klebsormidium nitens v1.1	BAG	pfam02179	12	88	1.60487e-10
#6	Mapoly0045s0108	Marchantia polymorpha	BAG	pfam02179	58	104	4.85359e-05
	Mapoly0045s0108	Marchantia polymorpha	BAG	pfam02179	380	424	1.10525e-05
	Mapoly0045s0108	Marchantia polymorpha	IQ	PF00612	3	18	0.048
	Mapoly0045s0108	Marchantia polymorpha	IQ	PF00612	325	341	0.00035
#7	Mapoly0056s0101	Marchantia polymorpha	BAG	pfam02179	141	215	1.83314e-13
	Mapoly0056s0101	Marchantia polymorpha	Ubl_AtBAG1_like	cd17054	46	115	4.01538e-33
#8	Mapoly0035s0113	Marchantia polymorpha	BAG	pfam02179	187	262	2.18516e-09
	Mapoly0035s0113	Marchantia polymorpha	IQ	PF00612	160	177	0.00075
#9	Mapoly0097s0036	Marchantia polymorpha	BAG	pfam02179	136	206	0.000266586
	Mapoly0097s0036	Marchantia polymorpha	IQ	PF00612	105	121	0.0003
#10	Mapoly0049s0106	Marchantia polymorpha	BAG	pfam02179	128	210	1.73063e-09
#11	Pp3c13_3400V3.1, PpBAG1	Physcomitrella patens	BAG	pfam02179	132	206	7.57576e-05
	Pp3c13_3400V3.1, PpBAG1	Physcomitrella patens	IQ	PF00612	107	122	0.0024
#12	Pp3c26_10790V3.1, PpBAG2	Physcomitrella patens	BAG	pfam02179	124	199	1.06829e-06
	Pp3c26_10790V3.1, PpBAG2	Physcomitrella patens	IQ	PF00612	97	114	0.017
#13	Pp3c4_24420V3.1, PpBAG3	Physcomitrella patens	BAG	pfam02179	152	199	0.0012671
	Pp3c4_24420V3.1, PpBAG3	Physcomitrella patens	IQ	PF00612	99	114	0.015
#14	Pp3c26_11200V3.1, PpBAG4	Physcomitrella patens	BAG	pfam02179	126	200	1.21324e-16
	Pp3c26_11200V3.1, PpBAG4	Physcomitrella patens	Ubl_AtBAG1_like	cd17054	31	100	2.80384e-35
#15	Pp3c4_23970V3.1, PpBAG5	Physcomitrella patens	BAG	pfam02179	141	217	1.5861e-17
	Pp3c4_23970V3.1, PpBAG5	Physcomitrella patens	Ubl_AtBAG1_like	cd17054	46	115	4.5376e-34
#16	Pp3c21_6840V3.1, PpBAG6	Physcomitrella patens	BAG	pfam02179	54	116	0.00269177
	Pp3c21_6840V3.1, PpBAG6	Physcomitrella patens	IQ	PF00612	17	32	0.00053
#17	Pp3c19_7760V3.1, PpBAG7	Physcomitrella patens	BAG	pfam02179	71	117	0.000353374
	Pp3c19_7760V3.1, PpBAG7	Physcomitrella patens	IQ	PF00612	17	33	1.7e-06
#18	Pp3c19_17670V3.1, PpBAG8	Physcomitrella patens	BAG	pfam02179	543	589	1.63398e-06
	Pp3c19_17670V3.1, PpBAG8	Physcomitrella patens	IQ	PF00612	489	505	0.00033
#19	Pp3c7_10910V3.1, PpBAG9	Physcomitrella patens	BAG	pfam02179	34	111	1.81313e-07
	Pp3c7_10910V3.1, PpBAG9	Physcomitrella patens	EFh_HEF	cd15902	225	338	2.00439e-07
#20	Pp3c26_2210V3.1, PpBAG10	Physcomitrella patens	BAG	pfam02179	124	203	5.39961e-11
#21	Sphfalx0291s0005	Sphagnum fallax	BAG	pfam02179	178	253	5.50773e-06
	Sphfalx0291s0005	Sphagnum fallax	IQ	PF00612	151	168	0.00053
#22	Sphfalx0219s0026	Sphagnum fallax	BAG	pfam02179	143	219	0.00110357
#23	Sphfalx0306s0002	Sphagnum fallax	BAG	pfam02179	137	213	4.25647e-08
	Sphfalx0306s0002	Sphagnum fallax	Ubl_AtBAG1_like	cd17054	63	111	9.89975e-14
#24	Sphfalx0034s0193	Sphagnum fallax	BAG	pfam02179	202	278	9.63667e-14
	Sphfalx0034s0193	Sphagnum fallax	Ubl_AtBAG1_like	cd17054	107	176	9.40317e-26
#25	Sphfalx0165s0011	Sphagnum fallax	BAG	pfam02179	129	205	3.00207e-13
	Sphfalx0165s0011	Sphagnum fallax	Ubl_AtBAG1_like	cd17054	34	103	3.27068e-29
#26	Sphfalx0027s0100	Sphagnum fallax	BAG	pfam02179	178	253	3.98378e-08
	Sphfalx0027s0100	Sphagnum fallax	IQ	PF00612	154	168	0.074
#27	Sphfalx0023s0015	Sphagnum fallax	BAG	pfam02179	220	296	9.48384e-13
	Sphfalx0023s0015	Sphagnum fallax	Ubl_AtBAG1_like	cd17054	125	194	2.50433e-26
#28	164705	Selaginella Moellendorffii	BAG	pfam02179	141	217	7.14901e-15
	164705	Selaginella Moellendorffii	Ubl_AtBAG1_like	cd17054	46	115	9.93287e-32
#29	99632	Selaginella Moellendorffii	BAG	pfam02179	132	208	2.24393e-13
	99632	Selaginella Moellendorffii	Ubl_AtBAG1_like	cd17054	37	106	1.0396e-36
#30	416955	Selaginella Moellendorffii	BAG	pfam02179	140	208	2.45515e-05
	416955	Selaginella Moellendorffii	IQ	PF00612	115	131	0.0015
#31	evm_27.TU.AmTr_v1.0_scaffold00016.192	Amborella trichopoda	BAG	pfam02179	84	159	1.90028e-08
	evm_27.TU.AmTr_v1.0_scaffold00016.192	Amborella trichopoda	IQ	PF00612	63	81	0.00029
#32	evm_27.TU.AmTr_v1.0_scaffold00086.72	Amborella trichopoda	BAG	pfam02179	342	387	0.000553072
	evm_27.TU.AmTr_v1.0_scaffold00086.72	Amborella trichopoda	IQ	PF00612	288	304	0.00056
#33	evm_27.TU.AmTr_v1.0_scaffold00090.64	Amborella trichopoda	BAG	pfam02179	72	147	2.5547e-07
	evm_27.TU.AmTr_v1.0_scaffold00090.64	Amborella trichopoda	IQ	PF00612	288	204	0.00056
#34	evm_27.TU.AmTr_v1.0_scaffold00007.139	Amborella trichopoda	BAG	pfam02179	139	215	8.19887e-16
	evm_27.TU.AmTr_v1.0_scaffold00007.139	Amborella trichopoda	Ubl_AtBAG1_like	cd17054	44	113	3.96269e-30
#35	evm_27.TU.AmTr_v1.0_scaffold00069.87	Amborella trichopoda	BAG	pfam02179	149	225	8.67506e-18
	evm_27.TU.AmTr_v1.0_scaffold00069.87	Amborella trichopoda	Ubl_AtBAG1_like	cd17054	54	123	1.94226e-30
#36	AT5G52060, AtBAG1	Arabidopsis thaliana	BAG	pfam02179	161	237	6.92377e-17
	AT5G52060, AtBAG1	Arabidopsis thaliana	Ubl_AtBAG1_like	cd17054	66	135	1.35431e-32
#37	AT5G62100, AtBAG2	Arabidopsis thaliana	BAG	pfam02179	133	220	3.60574e-10
	AT5G62100, AtBAG2	Arabidopsis thaliana	Ubl_AtBAG1_like	cd17054	39	107	2.23349e-26
#38	AT5G07220, AtBAG3	Arabidopsis thaliana	BAG	pfam02179	139	215	9.47287e-18
	AT5G07220, AtBAG3	Arabidopsis thaliana	Ubl_AtBAG1_like	cd17054	46	112	4.69378e-24
#39	AT3G51780, AtBAG4	Arabidopsis thaliana	BAG	pfam02179	142	218	1.10838e-14
	AT3G51780, AtBAG4	Arabidopsis thaliana	Ubl_AtBAG1_like	cd17054	47	116	3.2424e-32
#40	AT1G12060, AtBAG5	Arabidopsis thaliana	BAG	pfam02179	73	148	1.23568e-15
	AT1G12060, AtBAG5	Arabidopsis thaliana	IQ	PF00612	51	71	0.015
#41	AT2G46240, AtBAG6	Arabidopsis thaliana	BAG	pfam02179	596	671	3.32618e-12
	AT2G46240, AtBAG6	Arabidopsis thaliana	IQ	PF00612	580	587	0.035
#42	AT5G62390, AtBAG7	Arabidopsis thaliana	BAG	pfam02179	345	404	0.0011
	AT5G62390, AtBAG7	Arabidopsis thaliana	IQ	PF00612	306	321	0.027
#43	LOC_Os06g03640	Oryza sativa	BAG	pfam02179	180	248	1.86672e-12
	LOC_Os06g03640	Oryza sativa	Ubl_AtBAG1_like	cd17054	77	146	1.29841e-23
#44	LOC_Os01g61500	Oryza sativa	BAG	pfam02179	137	211	1.4604e-07
	LOC_Os01g61500	Oryza sativa	Ubl_AtBAG1_like	cd17054	39	107	1.06948e-28
#45	LOC_Os09g35630	Oryza sativa	BAG	pfam02179	158	234	3.4781e-13
	LOC_Os09g35630	Oryza sativa	Ubl_AtBAG1_like	cd17054	63	132	2.03269e-25
#46	LOC_Os08g43270	Oryza sativa	BAG	pfam02179	147	221	1.99957e-11
	LOC_Os08g43270	Oryza sativa	Ubl_AtBAG1_like	cd17054	52	121	1.85062e-26
#47	LOC_Os04g52890	Oryza sativa	BAG	pfam02179	165	241	1.5465e-10
	LOC_Os04g52890	Oryza sativa	Ubl_AtBAG1_like	cd17054	71	138	1.65533e-22
#48	LOC_Os05g43670	Oryza sativa	BAG	pfam02179	229	300	0.000159576
	LOC_Os05g43670	Oryza sativa	IQ	PF00612	205	222	0.00084
#49	LOC_Os02g48780	Oryza sativa	BAG	pfam02179	81	151	5.51198e-13
	LOC_Os02g48780	Oryza sativa	IQ	PF00612	55	72	6.7e-05
#50	LOC_Os11g31060	Oryza sativa	BAG	pfam02179	143	209	3.40237e-06
	LOC_Os11g31060	Oryza sativa	IQ	PF00612	119	135	0.004
#51	Glyma.18G285100	Glycine Max	BAG	pfam02179	68	141	2.20252e-07
	Glyma.18G285100	Glycine Max	IQ	PF00612	47	65	0.019
#52	Glyma.18G284900	Glycine Max	BAG	pfam02179	52	125	7.03271e-07
	Glyma.18G284900	Glycine Max	IQ	PF00612	31	49	0.00039
#53	Glyma.09G010100	Glycine Max	BAG	pfam02179	51	126	7.52614e-15
	Glyma.09G010100	Glycine Max	IQ	PF00612	30-49		0.013
#54	Glyma.03G060900	Glycine Max	BAG	pfam02179	33	101	4.91156e-07
#55	Glyma.16G030000	Glycine Max	BAG	pfam02179	587	660	2.08611e-14
#56	Glyma.18G186200	Glycine Max	BAG	pfam02179	212	287	3.4848e-11
	Glyma.18G186200	Glycine Max	IQ	PF00612	186	203	0.00036
#57	Glyma.02G096400	Glycine Max	BAG	pfam02179	57	128	0.000445715
#58	Glyma.15G114400	Glycine Max	BAG	pfam02179	48	123	2.93122e-14
	Glyma.15G114400	Glycine Max	IQ	PF00612	27	46	0.0072
#59	Glyma.17G131600	Glycine Max	BAG	pfam02179	140	216	2.38737e-11
	Glyma.17G131600	Glycine Max	Ubl_AtBAG1_like	cd17054	46	115	3.13603e-26
#60	Glyma.07G061500	Glycine Max	BAG	pfam02179	594	669	4.74122e-14
#61	Glyma.03G051600	Glycine Max	BAG	pfam02179	123	199	2.66926e-18
	Glyma.03G051600	Glycine Max	Ubl_AtBAG1_like	cd17054	28	97	3.25091e-27
#62	Glyma.15G091900	Glycine Max	BAG	pfam02179	143	219	4.07624e-10
	Glyma.15G091900	Glycine Max	Ubl_AtBAG1_like	cd17054	49	117	4.6368e-24
#63	Glyma.13G220500	Glycine Max	BAG	pfam02179	145	221	2.36381e-09
	Glyma.13G220500	Glycine Max	Ubl_AtBAG1_like	cd17054	51	119	6.48711e-23
#64	Glyma.09G146700	Glycine Max	BAG	pfam02179	149	225	1.66774e-18
	Glyma.09G146700	Glycine Max	Ubl_AtBAG1_like	cd17054	54	123	3.25206e-30
#65	Glyma.07G153700	Glycine Max	BAG	pfam02179	127	203	4.89891e-18
	Glyma.07G153700	Glycine Max	Ubl_AtBAG1_like	cd17054	32	101	2.73659e-20
#66	Glyma.16G198600	Glycine Max	BAG	pfam02179	160	236	2.9986e-18
	Glyma.16G198600	Glycine Max	Ubl_AtBAG1_like	cd17054	65	134	1.94349e-32
#67	Glyma.01G123300	Glycine Max	BAG	pfam02179	126	202	2.56434e-18
	Glyma.01G123300	Glycine Max	Ubl_AtBAG1_like	cd17054	31	100	3.82986e-26
#68	Glyma.09G146500	Glycine Max	BAG	pfam02179	160	236	7.11161e-19
	Glyma.09G146500	Glycine Max	Ubl_AtBAG1_like	cd17054	65	134	2.58843e-30
#69	Glyma.05G049600	Glycine Max	BAG	pfam02179	141	217	1.41953e-10
	Glyma.05G049600	Glycine Max	Ubl_AtBAG1_like	cd17054	46	115	1.01989e-25
#70	Glyma.02G229300	Glycine Max	BAG	pfam02179	142	218	1.15333e-15
	Glyma.02G229300	Glycine Max	Ubl_AtBAG1_like	cd17054	47	116	3.22414e-28
#71	Glyma.16G198500	Glycine Max	BAG	pfam02179	159	264	4.34603e-12
	Glyma.16G198500	Glycine Max	Ubl_AtBAG1_like	cd17054	64	133	1.63822e-31
#72	Glyma.09G231200	Glycine Max	BAG	pfam02179	289	354	4.5e-05
#73	Glyma.12G005300	Glycine Max	BAG	pfam02179	285	349	8.7e-05
#74	Glyma.06G226500	Glycine Max	BAG	pfam02179	37	95	1.7e-07
